# SeqTagger, a rapid and accurate tool to demultiplex direct RNA nanopore sequencing datasets

**DOI:** 10.1101/2024.10.29.620808

**Authors:** Leszek P Pryszcz, Gregor Diensthuber, Laia Llovera, Rebeca Medina, Anna Delgado-Tejedor, Luca Cozzuto, Julia Ponomarenko, Eva Maria Novoa

## Abstract

Nanopore direct RNA sequencing (DRS) enables direct measurement of RNA molecules, including their native RNA modifications, without prior conversion to cDNA. However, commercial methods for molecular barcoding of multiple DRS samples are lacking, and community-driven efforts, such as DeePlexiCon, are not compatible with newer RNA chemistry flowcells and the latest-generation GPU cards. To overcome these limitations, we introduce SeqTagger, a rapid and robust method that can demultiplex direct RNA sequencing datasets with 99% precision and 95% recall. We demonstrate the applicability of SeqTagger in both RNA002/R9.4 and RNA004/RNA chemistries and show its robust performance both for long and short RNA libraries, including custom libraries that do not contain standard poly-(A) tails, such as Nano-tRNAseq libraries. Finally, we demonstrate that increasing the multiplexing up to 96 barcodes yields highly accurate demultiplexing models. SeqTagger can be executed in a standalone manner or through the MasterOfPores NextFlow workflow. The availability of an efficient and simple multiplexing strategy improves the cost-effectiveness of this technology and facilitates the analysis of low-input biological samples.
