## Supplemental_Table_S1 for "SeqTagger, a rapid and accurate tool to demultiplex direct RNA nanopore sequencing datasets"

### Sheet: Table S1 Barcode Sequences
Table S1 - Barcode sequences used in this work
BARCODE_ID	demultiplexing models	OligoA	OligoB
BC-01	b04_RNA002, b04_RNA004, b04_RNA002_tRNA	/5Phos/GGCTTCTTCTTGCTCTTAGGTAGTAGGTTC	GAGGCGAGCGGTCAATTTTCCTAAGAGCAAGAAGAAGCCTTTTTTTTTT
BC-02	b04_RNA002, b04_RNA004, b04_RNA002_tRNA	/5Phos/GTGATTCTCGTCTTTCTGCGTAGTAGGTTC	GAGGCGAGCGGTCAATTTTCGCAGAAAGACGAGAATCACTTTTTTTTTT
BC-03	b04_RNA002, b04_RNA004, b04_RNA002_tRNA	/5Phos/GTACTTTTCTCTTTGCGCGGTAGTAGGTTC	GAGGCGAGCGGTCAATTTTCCGCGCAAAGAGAAAAGTACTTTTTTTTTT
BC-04	b04_RNA002, b04_RNA004, b04_RNA002_tRNA	/5Phos/GGTCTTCGCTCGGTCTTATTTAGTAGGTTC	GAGGCGAGCGGTCAATTTTAATAAGACCGAGCGAAGACCTTTTTTTTTT
SCBC-01	b96_RNA002	/5Phos/GTTTATAGAAAACGTTTTGAAGAAGAAGATGATCTCTTAGTAGGTTC	GAGGCGAGCGGTCAATTTTAGAGATCATCTTCTTCTTCAAAACGTTTTCTATAAACTTTTTTTTTT
SCBC-02	b96_RNA002	/5Phos/GTGTCCTACTATGTCTTCTCTCTTCTACTACTTACCTTAGTAGGTTC	GAGGCGAGCGGTCAATTTTAGGTAAGTAGTAGAAGAGAGAAGACATAGTAGGACACTTTTTTTTTT
SCBC-03	b96_RNA002	/5Phos/GGGATGGATGATCCCACACCTCACACGCAGGAGAGAATAGTAGGTTC	GAGGCGAGCGGTCAATTTTTTCTCTCCTGCGTGTGAGGTGTGGGATCATCCATCCCTTTTTTTTTT
SCBC-04	b96_RNA002	/5Phos/GCTAGTGGTAGATGTTGTGTGTGGCGCGAGAGAAAGCTAGTAGGTTC	GAGGCGAGCGGTCAATTTTGCTTTCTCTCGCGCCACACACAACATCTACCACTAGCTTTTTTTTTT
SCBC-05	b96_RNA002	/5Phos/GTTGCGACGATGACTGACGACTGCACGAAAAGCTGGATAGTAGGTTC	GAGGCGAGCGGTCAATTTTTCCAGCTTTTCGTGCAGTCGTCAGTCATCGTCGCAACTTTTTTTTTT
SCBC-06	b96_RNA002	/5Phos/GGTGAGGAGGAGAAGTAAAAGAAAGCTTCGAGAGAGTTAGTAGGTTC	GAGGCGAGCGGTCAATTTTACTCTCTCGAAGCTTTCTTTTACTTCTCCTCCTCACCTTTTTTTTTT
SCBC-07	b96_RNA002	/5Phos/GAGTTTACACGGCGCTCTTTCCGGTTTGATCTTGCACTAGTAGGTTC	GAGGCGAGCGGTCAATTTTGTGCAAGATCAAACCGGAAAGAGCGCCGTGTAAACTCTTTTTTTTTT
SCBC-08	b96_RNA002	/5Phos/GCTGTTTGCACACACACCCGCACACCCTGTTCCCTCGTAGTAGGTTC	GAGGCGAGCGGTCAATTTTCGAGGGAACAGGGTGTGCGGGTGTGTGTGCAAACAGCTTTTTTTTTT
SCBC-09	b96_RNA002	/5Phos/GATGCGTTGCGTTGTTTTGCGTTCCACACCACACGTTTAGTAGGTTC	GAGGCGAGCGGTCAATTTTAACGTGTGGTGTGGAACGCAAAACAACGCAACGCATCTTTTTTTTTT
SCBC-10	b96_RNA002	/5Phos/GATGTTTACGCACGCGTTTTCCCACCCACGATGTTGTTAGTAGGTTC	GAGGCGAGCGGTCAATTTTACAACATCGTGGGTGGGAAAACGCGTGCGTAAACATCTTTTTTTTTT
SCBC-11	b96_RNA002	/5Phos/GATCCAAAGAGAACTGGGATTTCTAAAAGAGAGAGAATAGTAGGTTC	GAGGCGAGCGGTCAATTTTTTCTCTCTCTTTTAGAAATCCCAGTTCTCTTTGGATCTTTTTTTTTT
SCBC-12	b96_RNA002	/5Phos/GAGTCCCACCTCACGAGGAAAGAGAGGGAGGAGAGAATAGTAGGTTC	GAGGCGAGCGGTCAATTTTTTCTCTCCTCCCTCTCTTTCCTCGTGAGGTGGGACTCTTTTTTTTTT
SCBC-13	b96_RNA002	/5Phos/GGTTTTACCTTTTGCGCTTTTGTCTTCGTTCGTCCCTTAGTAGGTTC	GAGGCGAGCGGTCAATTTTAGGGACGAACGAAGACAAAAGCGCAAAAGGTAAAACCTTTTTTTTTT
SCBC-14	b96_RNA002	/5Phos/GGGCTCCCTACCACACACCACGTTTTGATGATAGTTGTAGTAGGTTC	GAGGCGAGCGGTCAATTTTCAACTATCATCAAAACGTGGTGTGTGGTAGGGAGCCCTTTTTTTTTT
SCBC-15	b96_RNA002	/5Phos/GTACGAGAGGAAGCTTCACACACCACCACGATCGGATTAGTAGGTTC	GAGGCGAGCGGTCAATTTTATCCGATCGTGGTGGTGTGTGAAGCTTCCTCTCGTACTTTTTTTTTT
SCBC-16	b96_RNA002	/5Phos/GCTTGCGCACACCTCACACACGTGTTTGTGTTGTGTTTAGTAGGTTC	GAGGCGAGCGGTCAATTTTAACACAACACAAACACGTGTGTGAGGTGTGCGCAAGCTTTTTTTTTT
SCBC-17	b96_RNA002	/5Phos/GCGATCCGCACACGCACGTCACACCTATCTTACGTGTTAGTAGGTTC	GAGGCGAGCGGTCAATTTTACACGTAAGATAGGTGTGACGTGCGTGTGCGGATCGCTTTTTTTTTT
SCBC-18	b96_RNA002	/5Phos/GGAAGAAAAGAAAGAGAAGAGAAAACTCAAAAGATGATAGTAGGTTC	GAGGCGAGCGGTCAATTTTTCATCTTTTGAGTTTTCTCTTCTCTTTCTTTTCTTCCTTTTTTTTTT
SCBC-19	b96_RNA002	/5Phos/GGCCTCATATCAGTTCGGGTTTGCACTTTGGCACTGCTAGTAGGTTC	GAGGCGAGCGGTCAATTTTGCAGTGCCAAAGTGCAAACCCGAACTGATATGAGGCCTTTTTTTTTT
SCBC-20	b96_RNA002	/5Phos/GTGATGTTTTGCCACGCCGCGCGTAGTAGTGTGTCCTTAGTAGGTTC	GAGGCGAGCGGTCAATTTTAGGACACACTACTACGCGCGGCGTGGCAAAACATCACTTTTTTTTTT
SCBC-21	b96_RNA002	/5Phos/GGAGCACACCTCGTTTTACAAAAGATGGTTGTGTTGTTAGTAGGTTC	GAGGCGAGCGGTCAATTTTACAACACAACCATCTTTTGTAAAACGAGGTGTGCTCCTTTTTTTTTT
SCBC-22	b96_RNA002	/5Phos/GGCCAGGTTTACCCTAATAATGTCATCTCCGCACCTTTAGTAGGTTC	GAGGCGAGCGGTCAATTTTAAGGTGCGGAGATGACATTATTAGGGTAAACCTGGCCTTTTTTTTTT
SCBC-23	b96_RNA002	/5Phos/GCAGCTGGATGCGAGAGGGAAGCTGGTTGAAATAATATAGTAGGTTC	GAGGCGAGCGGTCAATTTTTATTATTTCAACCAGCTTCCCTCTCGCATCCAGCTGCTTTTTTTTTT
SCBC-24	b96_RNA002	/5Phos/GGGACACTACCTACACTACCTACCCTATTTTATTTTGTAGTAGGTTC	GAGGCGAGCGGTCAATTTTCAAAATAAAATAGGGTAGGTAGTGTAGGTAGTGTCCCTTTTTTTTTT
SCBC-25	b96_RNA002	/5Phos/GTGCGAAGAGGGAGGAGGAAACTCGGGACTTTTACGCTAGTAGGTTC	GAGGCGAGCGGTCAATTTTGCGTAAAAGTCCCGAGTTTCCTCCTCCCTCTTCGCACTTTTTTTTTT
SCBC-26	b96_RNA002	/5Phos/GAGTTTACGATCGAAAAGGCTTCCACACCACAACGGGTAGTAGGTTC	GAGGCGAGCGGTCAATTTTCCCGTTGTGGTGTGGAAGCCTTTTCGATCGTAAACTCTTTTTTTTTT
SCBC-27	b96_RNA002	/5Phos/GCTACTACTACCTCCCTCTCTCACCCGCGTTGGTCTGTAGTAGGTTC	GAGGCGAGCGGTCAATTTTCAGACCAACGCGGGTGAGAGAGGGAGGTAGTAGTAGCTTTTTTTTTT
SCBC-28	b96_RNA002	/5Phos/GTTCCACGCTTTACACACACACCACTGTCGTCGTGTCTAGTAGGTTC	GAGGCGAGCGGTCAATTTTGACACGACGACAGTGGTGTGTGTGTAAAGCGTGGAACTTTTTTTTTT
SCBC-29	b96_RNA002	/5Phos/GTCCCACACGAAGAAGTCGACATAAGCAACGGCGACGTAGTAGGTTC	GAGGCGAGCGGTCAATTTTCGTCGCCGTTGCTTATGTCGACTTCTTCGTGTGGGACTTTTTTTTTT
SCBC-30	b96_RNA002	/5Phos/GAGACTTTGAGGGTGATCGTACGCACACACACACCCTTAGTAGGTTC	GAGGCGAGCGGTCAATTTTAGGGTGTGTGTGTGCGTACGATCACCCTCAAAGTCTCTTTTTTTTTT
SCBC-31	b96_RNA002	/5Phos/GCTCGTCCCTCTCTACACACTACGTTTTGCTTTGCACTAGTAGGTTC	GAGGCGAGCGGTCAATTTTGTGCAAAGCAAAACGTAGTGTGTAGAGAGGGACGAGCTTTTTTTTTT
SCBC-32	b96_RNA002	/5Phos/GGTCACACACCCTCAATCCCACTGTTTGCGCATCCTTTAGTAGGTTC	GAGGCGAGCGGTCAATTTTAAGGATGCGCAAACAGTGGGATTGAGGGTGTGTGACCTTTTTTTTTT
SCBC-33	b96_RNA002	/5Phos/GAGCATAGCAGCACGTGTCTTTGCGCAGTTTGCACGATAGTAGGTTC	GAGGCGAGCGGTCAATTTTTCGTGCAAACTGCGCAAAGACACGTGCTGCTATGCTCTTTTTTTTTT
SCBC-34	b96_RNA002	/5Phos/GTCCTCTACCTACCGCTTTAGTGTTAAGGCTTTACTATAGTAGGTTC	GAGGCGAGCGGTCAATTTTTAGTAAAGCCTTAACACTAAAGCGGTAGGTAGAGGACTTTTTTTTTT
SCBC-35	b96_RNA002	/5Phos/GGAATCGATGATGAAAGAGAAAGGTTTTACTTTCACGTAGTAGGTTC	GAGGCGAGCGGTCAATTTTCGTGAAAGTAAAACCTTTCTCTTTCATCATCGATTCCTTTTTTTTTT
SCBC-36	b96_RNA002	/5Phos/GGTCGCACACACCACACACGAAAGGTTAGTTGTTTGCTAGTAGGTTC	GAGGCGAGCGGTCAATTTTGCAAACAACTAACCTTTCGTGTGTGGTGTGTGCGACCTTTTTTTTTT
SCBC-37	b96_RNA002	/5Phos/GCTCCAAAGAGAGGAGAGAGAGAAAAGAGAGGGAAGCTAGTAGGTTC	GAGGCGAGCGGTCAATTTTGCTTCCCTCTCTTTTCTCTCTCTCCTCTCTTTGGAGCTTTTTTTTTT
SCBC-38	b96_RNA002	/5Phos/GGGAACTTTTACGCACGCGCACCCTCAGATGTTTATATAGTAGGTTC	GAGGCGAGCGGTCAATTTTTATAAACATCTGAGGGTGCGCGTGCGTAAAAGTTCCCTTTTTTTTTT
SCBC-39	b96_RNA002	/5Phos/GGTGCGTGTTGTGGGATCGAGAAAGCTTTTGCACGTATAGTAGGTTC	GAGGCGAGCGGTCAATTTTTACGTGCAAAAGCTTTCTCGATCCCACAACACGCACCTTTTTTTTTT
SCBC-40	b96_RNA002	/5Phos/GAGGTGTTGCCTCACTAGTCTTTACACGCGCATTTTATAGTAGGTTC	GAGGCGAGCGGTCAATTTTTAAAATGCGCGTGTAAAGACTAGTGAGGCAACACCTCTTTTTTTTTT
SCBC-41	b96_RNA002	/5Phos/GTAGCACCCGTTCCTATGTTTGTTGTTTTACACCCACTAGTAGGTTC	GAGGCGAGCGGTCAATTTTGTGGGTGTAAAACAACAAACATAGGAACGGGTGCTACTTTTTTTTTT
SCBC-42	b96_RNA002	/5Phos/GCTGATTGCTTCCAAGGGAGAGGGAAGCACACCGAAATAGTAGGTTC	GAGGCGAGCGGTCAATTTTTTTCGGTGTGCTTCCCTCTCCCTTGGAAGCAATCAGCTTTTTTTTTT
SCBC-43	b96_RNA002	/5Phos/GAGAAGGGATCACGCATCCCTCTCACACGTTTACATATAGTAGGTTC	GAGGCGAGCGGTCAATTTTTATGTAAACGTGTGAGAGGGATGCGTGATCCCTTCTCTTTTTTTTTT
SCBC-44	b96_RNA002	/5Phos/GCGCGCGTTCGTTTACGCACACCTATCTTTGCTTTATTAGTAGGTTC	GAGGCGAGCGGTCAATTTTATAAAGCAAAGATAGGTGTGCGTAAACGAACGCGCGCTTTTTTTTTT
SCBC-45	b96_RNA002	/5Phos/GATCTACCACCTACCACGATCCCTGATCAGAAAGAGATAGTAGGTTC	GAGGCGAGCGGTCAATTTTTCTCTTTCTGATCAGGGATCGTGGTAGGTGGTAGATCTTTTTTTTTT
SCBC-46	b96_RNA002	/5Phos/GCGCTTTACCCTCGTCCTATTTCACCCTCACACTTTTTAGTAGGTTC	GAGGCGAGCGGTCAATTTTAAAAGTGTGAGGGTGAAATAGGACGAGGGTAAAGCGCTTTTTTTTTT
SCBC-47	b96_RNA002	/5Phos/GATCCCACGAGGGAGGAGAAAAGTCCCACACCACAGATAGTAGGTTC	GAGGCGAGCGGTCAATTTTTCTGTGGTGTGGGACTTTTCTCCTCCCTCGTGGGATCTTTTTTTTTT
SCBC-48	b96_RNA002	/5Phos/GTTCCGCGCACGCTTTTCTCGTTTTGTCTTTTACACTTAGTAGGTTC	GAGGCGAGCGGTCAATTTTAGTGTAAAAGACAAAACGAGAAAAGCGTGCGCGGAACTTTTTTTTTT
SCBC-49	b96_RNA002	/5Phos/GAGTTATCCACACACACCGCGCGTCACCTGTTTACGCTAGTAGGTTC	GAGGCGAGCGGTCAATTTTGCGTAAACAGGTGACGCGCGGTGTGTGTGGATAACTCTTTTTTTTTT
SCBC-50	b96_RNA002	/5Phos/GTGAGGAGAGAGAGAGAAGCCCTACCTACCACACATATAGTAGGTTC	GAGGCGAGCGGTCAATTTTTATGTGTGGTAGGTAGGGCTTCTCTCTCTCTCCTCACTTTTTTTTTT
SCBC-51	b96_RNA002	/5Phos/GTTCGGTTTGCACCTCTCCCACACCCAAAAGGTTTGTTAGTAGGTTC	GAGGCGAGCGGTCAATTTTACAAACCTTTTGGGTGTGGGAGAGGTGCAAACCGAACTTTTTTTTTT
SCBC-52	b96_RNA002	/5Phos/GAATGTCGTTGTTGCTATCACACGTTACGCTGTTCCTTAGTAGGTTC	GAGGCGAGCGGTCAATTTTAGGAACAGCGTAACGTGTGATAGCAACAACGACATTCTTTTTTTTTT
SCBC-53	b96_RNA002	/5Phos/GCTGGAAAGCAGATCAGACCCACACCCTACACACACGTAGTAGGTTC	GAGGCGAGCGGTCAATTTTCGTGTGTGTAGGGTGTGGGTCTGATCTGCTTTCCAGCTTTTTTTTTT
SCBC-54	b96_RNA002	/5Phos/GGGGAGGGCTTCACGCACGTTTTACCACCCTATCTCCTAGTAGGTTC	GAGGCGAGCGGTCAATTTTGGAGATAGGGTGGTAAAACGTGCGTGAAGCCCTCCCCTTTTTTTTTT
SCBC-55	b96_RNA002	/5Phos/GATTAATCGATATTTTACACGCACGCACTACAGTTTATAGTAGGTTC	GAGGCGAGCGGTCAATTTTTAAACTGTAGTGCGTGCGTGTAAAATATCGATTAATCTTTTTTTTTT
SCBC-56	b96_RNA002	/5Phos/GCGAGAAAACTCCACACCACCCGGTCCCTCCACACAGTAGTAGGTTC	GAGGCGAGCGGTCAATTTTCTGTGTGGAGGGACCGGGTGGTGTGGAGTTTTCTCGCTTTTTTTTTT
SCBC-57	b96_RNA002	/5Phos/GCGCGTGTGTTATGTGTCATCCCACTACACACACTGGTAGTAGGTTC	GAGGCGAGCGGTCAATTTTCCAGTGTGTGTAGTGGGATGACACATAACACACGCGCTTTTTTTTTT
SCBC-58	b96_RNA002	/5Phos/GTTGAGGATGGGTTTTACCCTACTTTGCGCACACTCTTAGTAGGTTC	GAGGCGAGCGGTCAATTTTAGAGTGTGCGCAAAGTAGGGTAAAACCCATCCTCAACTTTTTTTTTT
SCBC-59	b96_RNA002	/5Phos/GAGTTCGTCGTCGTTTACCCACACCACACACACACACTAGTAGGTTC	GAGGCGAGCGGTCAATTTTGTGTGTGTGTGTGGTGTGGGTAAACGACGACGAACTCTTTTTTTTTT
SCBC-60	b96_RNA002	/5Phos/GTTCTTGTTTTACACTGATCTTCTACCACACACCACGTAGTAGGTTC	GAGGCGAGCGGTCAATTTTCGTGGTGTGTGGTAGAAGATCAGTGTAAAACAAGAACTTTTTTTTTT
SCBC-61	b96_RNA002	/5Phos/GCTCGAAGGGATCACTTTGCACAAAAGGAAGTCGCACTAGTAGGTTC	GAGGCGAGCGGTCAATTTTGTGCGACTTCCTTTTGTGCAAAGTGATCCCTTCGAGCTTTTTTTTTT
SCBC-62	b96_RNA002	/5Phos/GACGGAGGAGGAAACTCAAAAGATCATACCCGCACTTTAGTAGGTTC	GAGGCGAGCGGTCAATTTTAAGTGCGGGTATGATCTTTTGAGTTTCCTCCTCCGTCTTTTTTTTTT
SCBC-63	b96_RNA002	/5Phos/GAGAAGGGCTATCGAAAAGAGAGAGGTGAAGAGAGAATAGTAGGTTC	GAGGCGAGCGGTCAATTTTTTCTCTCTTCACCTCTCTCTTTTCGATAGCCCTTCTCTTTTTTTTTT
SCBC-64	b96_RNA002	/5Phos/GATCACACCTCGCACTCTTTGGGACGTGGCATGATGGTAGTAGGTTC	GAGGCGAGCGGTCAATTTTCCATCATGCCACGTCCCAAAGAGTGCGAGGTGTGATCTTTTTTTTTT
SCBC-65	b96_RNA002	/5Phos/GGCCTACCACATGTGTGTTGTCGTGTGTTTCCTCGCGTAGTAGGTTC	GAGGCGAGCGGTCAATTTTCGCGAGGAAACACACGACAACACACATGTGGTAGGCCTTTTTTTTTT
SCBC-66	b96_RNA002	/5Phos/GATCAACGTTTGCGCACACGCAACTTTTGCGCAAATGTAGTAGGTTC	GAGGCGAGCGGTCAATTTTCATTTGCGCAAAAGTTGCGTGTGCGCAAACGTTGATCTTTTTTTTTT
SCBC-67	b96_RNA002	/5Phos/GGGTTTACCTAAAGAGAGGAGGGAATCTATAATACATTAGTAGGTTC	GAGGCGAGCGGTCAATTTTATGTATTATAGATTCCCTCCTCTCTTTAGGTAAACCCTTTTTTTTTT
SCBC-68	b96_RNA002	/5Phos/GCAGCAGTCCACACTACACACGGCTTTTCCCGCACTATAGTAGGTTC	GAGGCGAGCGGTCAATTTTTAGTGCGGGAAAAGCCGTGTGTAGTGTGGACTGCTGCTTTTTTTTTT
SCBC-69	b96_RNA002	/5Phos/GTTCCGCTTTTGTTGTTGTATGTCTTTTACTGTTCCTTAGTAGGTTC	GAGGCGAGCGGTCAATTTTAGGAACAGTAAAAGACATACAACAACAAAAGCGGAACTTTTTTTTTT
SCBC-70	b96_RNA002	/5Phos/GTGATGGAGGGAGGAGAGGAGAGGAAGCACACCCTCATAGTAGGTTC	GAGGCGAGCGGTCAATTTTTGAGGGTGTGCTTCCTCTCCTCTCCTCCCTCCATCACTTTTTTTTTT
SCBC-71	b96_RNA002	/5Phos/GTATTCACCTGTACCCTCGAAGAGGTCCGAAAGAAAGTAGTAGGTTC	GAGGCGAGCGGTCAATTTTCTTTCTTTCGGACCTCTTCGAGGGTACAGGTGAATACTTTTTTTTTT
SCBC-72	b96_RNA002	/5Phos/GATCTACCACGAGAGGTTTTGCGCACCTCGTTCACTGTAGTAGGTTC	GAGGCGAGCGGTCAATTTTCAGTGAACGAGGTGCGCAAAACCTCTCGTGGTAGATCTTTTTTTTTT
SCBC-73	b96_RNA002	/5Phos/GTGATCACGTTTTACTACCTACACACTACCACCTACTTAGTAGGTTC	GAGGCGAGCGGTCAATTTTAGTAGGTGGTAGTGTGTAGGTAGTAAAACGTGATCACTTTTTTTTTT
SCBC-74	b96_RNA002	/5Phos/GATCCTGCGCACGCGCACACCCTCTCTCTCACCTTTGTAGTAGGTTC	GAGGCGAGCGGTCAATTTTCAAAGGTGAGAGAGAGGGTGTGCGCGTGCGCAGGATCTTTTTTTTTT
SCBC-75	b96_RNA002	/5Phos/GGGACGCTTTTACGTTTGCCCTACACCCACCACGTTTTAGTAGGTTC	GAGGCGAGCGGTCAATTTTAAACGTGGTGGGTGTAGGGCAAACGTAAAAGCGTCCCTTTTTTTTTT
SCBC-76	b96_RNA002	/5Phos/GATCGAAAAGCCCACCGGAGAGGAGAGAGAGAGAGGATAGTAGGTTC	GAGGCGAGCGGTCAATTTTTCCTCTCTCTCTCTCCTCTCCGGTGGGCTTTTCGATCTTTTTTTTTT
SCBC-77	b96_RNA002	/5Phos/GTTTTACACCTCACACCCACCACAGGGAGGGATATCGTAGTAGGTTC	GAGGCGAGCGGTCAATTTTCGATATCCCTCCCTGTGGTGGGTGTGAGGTGTAAAACTTTTTTTTTT
SCBC-78	b96_RNA002	/5Phos/GCCACACACCACCTACCTACACACGAAGAGAGAGAGGTAGTAGGTTC	GAGGCGAGCGGTCAATTTTCCTCTCTCTCTTCGTGTGTAGGTAGGTGGTGTGTGGCTTTTTTTTTT
SCBC-79	b96_RNA002	/5Phos/GTACACACGCACGTAATCGTCAGATCGTCCACACGTATAGTAGGTTC	GAGGCGAGCGGTCAATTTTTACGTGTGGACGATCTGACGATTACGTGCGTGTGTACTTTTTTTTTT
SCBC-80	b96_RNA002	/5Phos/GGGAGAGAGAAGCTCGAGGAGAGAGAGAGGGAATCCGTAGTAGGTTC	GAGGCGAGCGGTCAATTTTCGGATTCCCTCTCTCTCTCCTCGAGCTTCTCTCTCCCTTTTTTTTTT
SCBC-81	b96_RNA002	/5Phos/GATTACTACTGCGCGTGTTAGTTTTACCACACCTATATAGTAGGTTC	GAGGCGAGCGGTCAATTTTTATAGGTGTGGTAAAACTAACACGCGCAGTAGTAATCTTTTTTTTTT
SCBC-82	b96_RNA002	/5Phos/GGGAAAGAGCGGTACACTCTCCGAGGGAGAGGCCCACTAGTAGGTTC	GAGGCGAGCGGTCAATTTTGTGGGCCTCTCCCTCGGAGAGTGTACCGCTCTTTCCCTTTTTTTTTT
SCBC-83	b96_RNA002	/5Phos/GCGTCCCTACGCGCTTTTACGCACGCACCCTGTCTGATAGTAGGTTC	GAGGCGAGCGGTCAATTTTTCAGACAGGGTGCGTGCGTAAAAGCGCGTAGGGACGCTTTTTTTTTT
SCBC-84	b96_RNA002	/5Phos/GTAACGCCTCTTTAGTTTGCGTGTCCTACTACACCTATAGTAGGTTC	GAGGCGAGCGGTCAATTTTTAGGTGTAGTAGGACACGCAAACTAAAGAGGCGTTACTTTTTTTTTT
SCBC-85	b96_RNA002	/5Phos/GGGGCTTCACACCACAGATCGAGGACGGCACACACTATAGTAGGTTC	GAGGCGAGCGGTCAATTTTTAGTGTGTGCCGTCCTCGATCTGTGGTGTGAAGCCCCTTTTTTTTTT
SCBC-86	b96_RNA002	/5Phos/GGCCTATCTTTACACGCACACACACACGTGTTGTTATTAGTAGGTTC	GAGGCGAGCGGTCAATTTTATAACAACACGTGTGTGTGTGCGTGTAAAGATAGGCCTTTTTTTTTT
SCBC-87	b96_RNA002	/5Phos/GCTCCAACTTTTACGAGAGCAATCAGGAATGGACCAATAGTAGGTTC	GAGGCGAGCGGTCAATTTTTTGGTCCATTCCTGATTGCTCTCGTAAAAGTTGGAGCTTTTTTTTTT
SCBC-88	b96_RNA002	/5Phos/GCTCATCTTGCCCGCACCGCACGCTACCACACACGTCTAGTAGGTTC	GAGGCGAGCGGTCAATTTTGACGTGTGTGGTAGCGTGCGGTGCGGGCAAGATGAGCTTTTTTTTTT
SCBC-89	b96_RNA002	/5Phos/GTTTGTATGTTATCATAACACTGTTTGCACCTGCACTTAGTAGGTTC	GAGGCGAGCGGTCAATTTTAGTGCAGGTGCAAACAGTGTTATGATAACATACAAACTTTTTTTTTT
SCBC-90	b96_RNA002	/5Phos/GCTTAGATGTTTTACGTTTATGTTTTGGTTTTCACTTTAGTAGGTTC	GAGGCGAGCGGTCAATTTTAAGTGAAAACCAAAACATAAACGTAAAACATCTAAGCTTTTTTTTTT
SCBC-91	b96_RNA002	/5Phos/GCTCGAGAAGTTGAGAGGTGAGGGTTTGCTTTACCGCTAGTAGGTTC	GAGGCGAGCGGTCAATTTTGCGGTAAAGCAAACCCTCACCTCTCAACTTCTCGAGCTTTTTTTTTT
SCBC-92	b96_RNA002	/5Phos/GTTCACAAAGAGGAGAGGGAGAGAGAGAGTCAAAGGGTAGTAGGTTC	GAGGCGAGCGGTCAATTTTCCCTTTGACTCTCTCTCTCCCTCTCCTCTTTGTGAACTTTTTTTTTT
SCBC-93	b96_RNA002	/5Phos/GCTCCACGCACCGTTTGTCCCACACCCACACCCACACTAGTAGGTTC	GAGGCGAGCGGTCAATTTTGTGTGGGTGTGGGTGTGGGACAAACGGTGCGTGGAGCTTTTTTTTTT
SCBC-94	b96_RNA002	/5Phos/GATATCTTTGTTTACGTTTTGCACGCGTCCGCGCACATAGTAGGTTC	GAGGCGAGCGGTCAATTTTTGTGCGCGGACGCGTGCAAAACGTAAACAAAGATATCTTTTTTTTTT
SCBC-95	b96_RNA002	/5Phos/GGGTTTACGCACCACACACACATTACACCTGCCTATCTAGTAGGTTC	GAGGCGAGCGGTCAATTTTGATAGGCAGGTGTAATGTGTGTGTGGTGCGTAAACCCTTTTTTTTTT
SCBC-96	b96_RNA002	/5Phos/GGGTTTCCACTTTTGTTTTCCCACACGTTTCCCTACCTAGTAGGTTC	GAGGCGAGCGGTCAATTTTGGTAGGGAAACGTGTGGGAAAACAAAAGTGGAAACCCTTTTTTTTTT
