## Supplemental_Table_S2 for "SeqTagger, a rapid and accurate tool to demultiplex direct RNA nanopore sequencing datasets"

### Sheet: Table S2 - Sequencing Runs
Table S2 - Sequencing runs used in this work
Run Name	Replictate	Barcode::Sample	Sample Accession	Sequencing Device	chemistry	barcode IDs	model training	model validation	Number of raw reads (fast5)
b04_RNA002_bc_1_4_training	Rep-1	BC-01 = IVT-05 (Apobec) BC-02 = IVT-06 (eGFP_ADAR1) BC-03 = IVT-07 (KIAA1456) BC-04 = IVT-08 (SarsCOV2:1.3)	ERS20726212	MinION	RNA002	BC-01-04	b04_RNA002	-	969993
b04_RNA002_scbc_1_4_training	Rep-1	SCBC-01 = IVT-01 (Curlcake-1) SCBC-02 = IVT-02 (Curlcake-2) SCBC-03 = IVT-03 (Curlcake-3) SCBC-04 = IVT-04 (Curlcake-4)	ERS20726213	MinION	RNA003	SCBC-01-04	b96_RNA002	-	247030
b04_RNA002_scbc_5_8_training	Rep-1	SCBC-05 = IVT-09 (25s_5end_yrRNA_T7_BamHI) SCBC-06 = IVT-10 (Lysine) SCBC-07 = IVT-11 (pCDNA:3.1+:N-term:FLAG:TRMT1L) SCBC-08 = IVT-12 (ALKBH5)	ERS20726214	MinION	RNA002	SCBC-05-08	b96_RNA002	-	742405
b04_RNA002_scbc_9_12_training	Rep-1	SCBC-09 = IVT-01 (Curlcake-1) SCBC-10 = IVT-02 (Curlcake-2) SCBC-11 = IVT-03 (Curlcake-3) SCBC-12 = IVT-04 (Curlcake-4)	ERS20726215	MinION	RNA002	SCBC-09-12	b96_RNA002	-	239846
b04_RNA002_scbc_13_16_training	Rep-1	SCBC-13 = IVT-09 (25s_5end_yrRNA_T7_BamHI) SCBC-14 = IVT-10 (Lysine) SCBC-15 = IVT-11 (pCDNA:3.1+:N-term:FLAG:TRMT1L) SCBC-16 = IVT-12 (ALKBH5)	ERS20726216	MinION	RNA002	SCBC-13-16	b96_RNA002	-	355712
b04_RNA002_scbc_17_20_training	Rep-1	SCBC-17 = IVT-05 (Apobec) SCBC-18 = IVT-06 (eGFP_ADAR1) SCBC-19 = IVT-07 (KIAA1456) SCBC-20 = IVT-16 (Sequin_R2_117)	ERS20726217	MinION	RNA002	SCBC-17-20	b96_RNA002	-	779062
b04_RNA002_scbc_21_24_training	Rep-1	SCBC-21 = IVT-01 (Curlcake-1) SCBC-22 = IVT-02 (Curlcake-2) SCBC-23 = IVT-03 (Curlcake-3) SCBC-24 = IVT-04 (Curlcake-4)	ERS20726218	MinION	RNA002	SCBC-21-24	b96_RNA002	-	244859
b04_RNA002_scbc_25_28_training	Rep-1	SCBC-25 = IVT-09 (25s_5end_yrRNA_T7_BamHI) SCBC-26 = IVT-10 (Lysine) SCBC-27 = IVT-11 (pCDNA:3.1+:N-term:FLAG:TRMT1L) SCBC-28 = IVT-12 (ALKBH5)	ERS20726219	MinION	RNA002	SCBC-25-28	b96_RNA002	-	323449
b04_RNA002_scbc_29_32_training	Rep-1	SCBC-17 = IVT-05 (Apobec) SCBC-18 = IVT-06 (eGFP_ADAR1) SCBC-19 = IVT-07 (KIAA1456) SCBC-20 = IVT-16 (Sequin_R2_117)	ERS20726220	MinION	RNA002	SCBC-29-32	b96_RNA002	-	679246
b04_RNA002_scbc_33_36_training	Rep-1	SCBC-33 = IVT-01 (Curlcake-1) SCBC-34 = IVT-02 (Curlcake-2) SCBC-35 = IVT-03 (Curlcake-3) SCBC-36 = IVT-04 (Curlcake-4)	ERS20726221	MinION	RNA002	SCBC-33-36	b96_RNA002	-	268381
b04_RNA002_scbc_37_40_training	Rep-1	SCBC-37 = IVT-09 (25s_5end_yrRNA_T7_BamHI) SCBC-38 = IVT-10 (Lysine) SCBC-39 = IVT-11 (pCDNA:3.1+:N-term:FLAG:TRMT1L) SCBC-40 = IVT-12 (ALKBH5)	ERS20726222	MinION	RNA002	SCBC-37-40	b96_RNA002	-	383125
b04_RNA002_scbc_41_44_training	Rep-1	SCBC-41 = IVT-05 (Apobec) SCBC-42 = IVT-06 (eGFP_ADAR1) SCBC-43 = IVT-07 (KIAA1456) SCBC-44 = IVT-08 (SarsCOV2:1.3)	ERS20726223	MinION	RNA002	SCBC-41-44	b96_RNA002	-	1387707
b04_RNA002_scbc_45_48_training	Rep-1	SCBC-45 = IVT-01 (Curlcake-1) SCBC-46 = IVT-02 (Curlcake-2) SCBC-47 = IVT-03 (Curlcake-3) SCBC-48 = IVT-04 (Curlcake-4)	ERS20726224	MinION	RNA002	SCBC-45-48	b96_RNA002	-	263099
b04_RNA002_scbc_49_52_training	Rep-1	SCBC-49 = IVT-09 (25s_5end_yrRNA_T7_BamHI) SCBC-50 = IVT-10 (Lysine) SCBC-52 = IVT-11 (pCDNA:3.1+:N-term:FLAG:TRMT1L) SCBC-53 = IVT-12 (ALKBH5)	ERS20726225	MinION	RNA002	SCBC-49-52	b96_RNA002	-	392219
b04_RNA002_scbc_53_56_training	Rep-1	SCBC-53 = IVT-05 (Apobec) SCBC-54 = IVT-06 (eGFP_ADAR1) SCBC-55 = IVT-07 (KIAA1456) SCBC-56 = IVT-08 (SarsCOV2:1.3)	ERS20726226	MinION	RNA002	SCBC-53-56	b96_RNA002	-	1427547
b04_RNA002_scbc_57_60_training	Rep-1	SCBC-57 = IVT-01 (Curlcake-1) SCBC-58 = IVT-02 (Curlcake-2) SCBC-59 = IVT-03 (Curlcake-3) SCBC-60 = IVT-04 (Curlcake-4)	ERS20726227	MinION	RNA002	SCBC-57-60	b96_RNA002	-	320543
b04_RNA002_scbc_61_64_training	Rep-1	SCBC-49 = IVT-09 (25s_5end_yrRNA_T7_BamHI) SCBC-50 = IVT-10 (Lysine) SCBC-52 = IVT-11 (pCDNA:3.1+:N-term:FLAG:TRMT1L) SCBC-53 = IVT-12 (ALKBH5)	ERS20726228	MinION	RNA002	SCBC-61-64	b96_RNA002	-	314861
b04_RNA002_scbc_65_68_training	Rep-1	SCBC-65 = IVT-05 (Apobec) SCBC-66 = IVT-06 (eGFP_ADAR1) SCBC-67 = IVT-07 (KIAA1456) SCBC-68 = IVT-08 (SarsCOV2:1.3)	ERS20726229	MinION	RNA002	SCBC-65-68	b96_RNA002	-	755905
b04_RNA002_scbc_69_72_training	Rep-1	SCBC-74 = IVT-01 (Curlcake-1) SCBC-75 = IVT-02 (Curlcake-2) SCBC-76 = IVT-03 (Curlcake-3) SCBC-77 = IVT-04 (Curlcake-4)	ERS20726230	MinION	RNA002	SCBC-69-72	b96_RNA002	-	265633
b04_RNA002_scbc_73_76_training	Rep-1	SCBC-77 = IVT-09 (25s_5end_yrRNA_T7_BamHI) SCBC-78 = IVT-10 (Lysine) SCBC-80 = IVT-11 (pCDNA:3.1+:N-term:FLAG:TRMT1L) SCBC-81 = IVT-12 (ALKBH5)	ERS20726231	MinION	RNA002	SCBC-73-76	b96_RNA002	-	269394
b04_RNA002_scbc_77_80_training	Rep-1	SCBC-77 = IVT-05 (Apobec) SCBC-78 = IVT-06 (eGFP_ADAR1) SCBC-79 = IVT-07 (KIAA1456) SCBC-80 = IVT-08 (SarsCOV2:1.3)	ERS20726232	MinION	RNA002	SCBC-77-80	b96_RNA002	-	608445
b04_RNA002_scbc_81_84_training	Rep-1	SCBC-81 = IVT-01 (Curlcake-1) SCBC-82 = IVT-02 (Curlcake-2) SCBC-83 = IVT-03 (Curlcake-3) SCBC-84 = IVT-04 (Curlcake-4)	ERS20726233	MinION	RNA002	SCBC-81-84	b96_RNA002	-	271057
b04_RNA002_scbc_85_88_training	Rep-1	SCBC-85 = IVT-09 (25s_5end_yrRNA_T7_BamHI) SCBC-86 = IVT-10 (Lysine) SCBC-87 = IVT-11 (pCDNA:3.1+:N-term:FLAG:TRMT1L) SCBC-88 = IVT-12 (ALKBH5)	ERS20726234	MinION	RNA002	SCBC-85-88	b96_RNA002	-	292283
b04_RNA002_scbc_89_92_training	Rep-1	SCBC-89 = IVT-05 (Apobec) SCBC-90 = IVT-06 (eGFP_ADAR1) SCBC-91 = IVT-07 (KIAA1456) SCBC-92 = IVT-08 (SarsCOV2:1.3)	ERS20726235	MinION	RNA002	SCBC-89-92	b96_RNA002	-	900690
b04_RNA002_scbc_93_96_training	Rep-1	SCBC-93 = IVT-01 (Curlcake-1) SCBC-94 = IVT-02 (Curlcake-2) SCBC-95 = IVT-03 (Curlcake-3) SCBC-96 = IVT-04 (Curlcake-4)	ERS20726236	MinION	RNA002	SCBC-93-96	b96_RNA002	-	296725
b04_RNA002_scbc_20_32_43_55_repeat_training	Rep-1	SCBC-20 = IVT-09 (25s_5end_yrRNA_T7_BamHI) SCBC-32 = IVT-10 (Lysine) SCBC-43 = IVT-11 (pCDNA:3.1+:N-term:FLAG:TRMT1L) SCBC-55 = IVT-12 (ALKBH5)	ERS20726237	MinION	RNA002	SCBC-20-32-43-55_repeat	b96_RNA002	-	312303
b04_RNA004_bc_1_4_training	Rep-1	BC-01 = IVT-01 (Curlcake-1) BC-02 = IVT-02 (Curlcake-2) BC-03 = IVT-03 (Curlcake-3) BC-01 = IVT-04 (Curlcake-4)	ERS20726238	PromethION	RNA004	BC-01-04	b04_RNA004	-	722405
b04_RNA002_tRNA_bc_1_training	Rep-1	BC-01 = Total tRNA yeast wildtype	ERS20726239	MinION	RNA002	BC-01	b04_tRNA_RNA002	-	380959
b04_RNA002_tRNA_bc_2_training	Rep-1	BC-02 = total tRNA MCF7	ERS20726240	MinION	RNA002	BC-02	b04_tRNA_RNA002	-	277676
b04_RNA002_tRNA_bc_3_training	Rep-1	BC-03 = total tRNA MCF10	ERS20726241	MinION	RNA002	BC-03	b04_tRNA_RNA002	-	3565949
b04_RNA002_tRNA_bc_4_training	Rep-1	BC-04 = total tRNA MCF10	ERS20726242	MinION	RNA002	BC-04	b04_tRNA_RNA002	-	513767
b04_RNA002_independent_test_100k_batch1_minion	Rep-1	BC-01 = IVT-01 (Curlcake-1) + IVT-13 (Sequin_R2_63) BC-02 = IVT-02 (Curlcake-2) + IVT-14 (Sequin_R1_81) BC-03 = IVT-03 (Curlcake-3) + IVT-15 (Sequin_R1_103) BC-04 = IVT-04 (Curlcake-4) + IVT-16 (Sequin_R2_117)	ERS20726243	MinION	RNA002	BC-01-04	-	b04_RNA002	100000
b04_RNA002_independent_test_100k_batch1	Rep-1	IVT-01 (Curlcake-1) IVT-02 (Curlcake-2) IVT-03 (Curlcake-3) IVT-04 (Curlcake-4)	ERS20726244	PromethION	RNA002	BC-01-04	-	b04_RNA002	100000
b04_RNA002_independent_test_100k_batch2	Rep-2		ERS20726245						100000
b04_RNA002_independent_test_100k_batch3	Rep-3		ERS20726246						100000
b04_RNA002_bc_1_4_pA_selected_mouse	Rep-1	BC-01 = M.musculus poly-(A)-selected BC-02 = M.musculus poly-(A)-selected BC-03 = M.musculus poly-(A)-selected BC-04 = M.musculus poly-(A)-selected	ERS20726247	MinION	RNA002	BC-01-04	-	b04_RNA002	100000
b04_RNA002_bc_1_4_e.coli_total_rep1	Rep-1	BC-01 = X BC-02 = E.coli, total RNA, poly-(A)-tailed BC-03 = E.coli, total RNA, poly-(A)-tailed BC-04 = X	ERS20579115+ERS20579116	MinION	RNA002	BC-01-04	-	b04_RNA002	364446
b04_RNA002_bc_1_4_e.coli_total_rep2	Rep-2	BC-01 = E.coli, total RNA, poly-(A)-tailed BC-02 = X BC-03 = X BC-04 = E.coli, total RNA, poly-(A)-tailed	ERS20726248	MinION	RNA002	BC-01-04	-	b04_RNA002	710323
b04_RNA004_independent_test_promethion	Rep-1	BC-01 = IVT-09 (25s_5end_yrRNA_T7_BamHI) + IVT-01 (Curlcake-1) BC-02 = IVT-05 (Apobec) + IVT-02 (Curlcake-2) BC-03 = IVT-12 (ALKBH5) + IVT-03 (Curlcake-3) BC-04 = IVT-07 (KIAA1456) + IVT-04 (Curlcake-4)	ERS20726249	PromethION	RNA004	BC-01-04	-	b04_RNA004	2424803
