## Supplemental_Table_S3 for "SeqTagger, a rapid and accurate tool to demultiplex direct RNA nanopore sequencing datasets"

### Sheet: Table S3 Model performance mRNA
Table S3 - Model performance across RNA chemistries and devices
	Precision -- TP/(TP+FP)				Recall -- TP/(TP+FN)				Accuracy -- (TP+TN)/(TP+TN+FP+FN)				Recovery -- (TP+FP)/(TP+FP+TN+FN)
	RNA002			RNA004	RNA002			RNA004	RNA002			RNA004	RNA002			RNA004
	rep1	rep2	rep3	rep1	rep1	rep2	rep3	rep1	rep1	rep2	rep3	rep1	rep1	rep2	rep3	rep1
SeqTagger	0.990041	0.990313	0.990355	0.994675	0.948454	0.94943	0.949586	0.96824	0.93949	0.940693	0.940885	0.963246	0.948941	0.949895	0.950048	0.609631
DeePlexicon_s0.9	0.967267	0.9693	0.969847	N/A	0.730144	0.743433	0.747951	N/A	0.712538	0.72633	0.730953	N/A	0.736651	0.749335	0.753679	N/A
DeePlexicon_s0.5	0.924182	0.928169	0.930353	N/A	0.880244	0.886636	0.888896	N/A	0.82096	0.829705	0.833436	N/A	0.88831	0.893916	0.895828	N/A
