## Supplemental_Table_S4 for "SeqTagger, a rapid and accurate tool to demultiplex direct RNA nanopore sequencing datasets"

### Sheet: Table S4 - System Requirements
Table S4 - System metrics per 100.000 reads
Software	statistic	realtime [min]	% cpu	peak_rss (GB)	peak_vmem (GB)
DeePlexiCon	mean	82.4111	89.5667	4.76667	20.5333
DeePlexiCon	sd	2.26153	0.950438	0.057735	0.057735
DeePlexiCon	median	83.6833	89.6	4.8	20.5
DeePlexiCon	iqr	1.975	0.95	0.05	0.05
SeqTagger	mean	9.75	68.8333	5.1	24.6
SeqTagger	sd	0.31798	2.2301	0	0
SeqTagger	median	9.58333	69.7	5.1	24.6
SeqTagger	iqr	0.283333	2.1	0	0
