## Supplemental_Table_S5 for "SeqTagger, a rapid and accurate tool to demultiplex direct RNA nanopore sequencing datasets"

### Sheet: Table S5. Model performance E. 
Table S5 - Model Performance on E.coli total RNA
run	algorithm	chemistry	barcode	raw reads (fast5)	reads (fastq)	Recall	Precision
b04_RNA002_bc_1_4_e.coli_total_rep1	SeqTagger	RNA002	BC_01	364446	479	93.5203	99.7974
b04_RNA002_bc_1_4_e.coli_total_rep1	SeqTagger	RNA002	BC_02		249467
b04_RNA002_bc_1_4_e.coli_total_rep1	SeqTagger	RNA002	BC_03		91364
b04_RNA002_bc_1_4_e.coli_total_rep1	SeqTagger	RNA002	BC_04		213
b04_RNA002_bc_1_4_e.coli_total_rep2	SeqTagger	RNA002	BC_01	710323	446649	90.0773	99.6141
b04_RNA002_bc_1_4_e.coli_total_rep2	SeqTagger	RNA002	BC_02		1569
b04_RNA002_bc_1_4_e.coli_total_rep2	SeqTagger	RNA002	BC_03		910
b04_RNA002_bc_1_4_e.coli_total_rep2	SeqTagger	RNA002	BC_04		193191
b04_RNA002_bc_1_4_e.coli_total_rep1	DeePlexiCon -s 0.5	RNA002	BC_01	364446	13383	88.2367	92.9751
b04_RNA002_bc_1_4_e.coli_total_rep1	DeePlexiCon -s 0.5	RNA002	BC_02		228331
b04_RNA002_bc_1_4_e.coli_total_rep1	DeePlexiCon -s 0.5	RNA002	BC_03		93244
b04_RNA002_bc_1_4_e.coli_total_rep1	DeePlexiCon -s 0.5	RNA002	BC_04		10914
b04_RNA002_bc_1_4_e.coli_total_rep2	DeePlexiCon -s 0.5	RNA002	BC_01	710323	404400	81.9377	86.8123
b04_RNA002_bc_1_4_e.coli_total_rep2	DeePlexiCon -s 0.5	RNA002	BC_02		42621
b04_RNA002_bc_1_4_e.coli_total_rep2	DeePlexiCon -s 0.5	RNA002	BC_03		45794
b04_RNA002_bc_1_4_e.coli_total_rep2	DeePlexiCon -s 0.5	RNA002	BC_04		177622
b04_RNA002_bc_1_4_e.coli_total_rep1	DeePlexiCon -s 0.9	RNA002	BC_01	364446	2940	73.9533	97.9581
b04_RNA002_bc_1_4_e.coli_total_rep1	DeePlexiCon -s 0.9	RNA002	BC_02		197559
b04_RNA002_bc_1_4_e.coli_total_rep1	DeePlexiCon -s 0.9	RNA002	BC_03		71961
b04_RNA002_bc_1_4_e.coli_total_rep1	DeePlexiCon -s 0.9	RNA002	BC_04		2678
b04_RNA002_bc_1_4_e.coli_total_rep2	DeePlexiCon -s 0.9	RNA002	BC_01	710323	333790	65.3156	94.5334
b04_RNA002_bc_1_4_e.coli_total_rep2	DeePlexiCon -s 0.9	RNA002	BC_02		12662
b04_RNA002_bc_1_4_e.coli_total_rep2	DeePlexiCon -s 0.9	RNA002	BC_03		14167
b04_RNA002_bc_1_4_e.coli_total_rep2	DeePlexiCon -s 0.9	RNA002	BC_04		130162
