## Supplemental_Table_S6 for "SeqTagger, a rapid and accurate tool to demultiplex direct RNA nanopore sequencing datasets"

### Sheet: Table S6 - DeePlexiCon tRNA
Table S6 - DeePlexiCon demultiplexing of Nano-tRNAseq libraries
		Absolute							Relative
ref		bc_1	bc_2	bc_3	bc_4	total		ref	bc_1	bc_2	bc_3	bc_4
IVT_pDP-10	bc_1	695	131	214	137	1177		IVT_pDP-10	0.590484	0.1113	0.181818	0.116398
IVT_pG76	bc_2	474	3173	818	486	4951		IVT_pG76	0.0957382	0.640881	0.165219	0.098162
Yeast_tFGAA_B_P1_P2_H1_H2_F_M	bc_3	329	324	3825	453	4931		tRNAphe	0.0667207	0.0657068	0.775705	0.0918678
*		996	1219	3032	1077	6324		*	0.157495	0.192758	0.479443	0.170304
Precision:	0.695633
Recall:	0.771
CI >= 0.8 / bwamem-W13-k6-xont2d-T20
