## Supplemental_Table_S7 for "SeqTagger, a rapid and accurate tool to demultiplex direct RNA nanopore sequencing datasets"

### Sheet: Table S7. IVT Sequences
Table S7 - In vitro transcript sequences used in this work
Transcript ID	Description	Restriction Enzyme 1	Restriction Enzyme 2	Sequence
IVT-01	Curlcake 1	BamHI-HF	EcoRV	ATCATAATTAATACGACTCACTATAGGGAGATCCGGCTGTGGAAGTCGATGAATCAAAAACCTTGGACCCTATCTCACAACGAACGAGTAATCCTGCGTGGGACTACAAAGTCGTTTTCGTGGACCAGGCCTCGACCTCCCAAGCATATGGGGACGTCGCTCAAATCCACAGTAGACTATCTATTAACTAATTGTGGATCGATGCTGACGCTACCCAGGTCTAGTTCGAGCCAATAATGTGCTACGTCGCGAAAGCCAAACAACGCTAACACCCTATCGTTCATTTGATACGTAACATCAATCACCTTGCAACTAGCTCGAACGGTATGGTTCAACGAGGGTGTTAGGCAGCGAACAACCCAGAGCGTTTATCATACCATATGCTCAACATACTTCCAG…
IVT-02	Curlcake 2	BamHI-HF	EcoRV	ATCATAATTAATACGACTCACTATAGGGAGACAGAAGCGGATTATGGGGGCGCCATTATCGCGCGCGTGCTACCCTGAATGATACAGAGCGTGTGTCCACGTCGAGCTGTTGCGTAAGTCGTCAGCATACGTCCCTTGGACCGTGCATATTCCTCAGTCACTACTTTCTAGACTCAATATCTTTCGATGCTCCCGTCGATCAAGTAACTCGCTGTCTCGCTCTGTGAGAGCAATAGCGCCTCGAGCTAAATGCCGACGCAAGGGGAATCATAGGAAAAGCCAGCAAAGCCCCTAAAAAAACGAGCATGGCTGTCATCGCTTGGGAGATTCGGGACTTAACAACGTCAGGCTAAGGGTAAAGGTTGGCCGTGTTAACCAGTTGCTCGGTCATGTCTCCGC…
IVT-03	Curlcake 3	BamHI-HF	EcoRV	ATCATAATTAATACGACTCACTATAGGGAGACGCAGAGTTAGTGGCGCTGGCATGTGGTAACCAAAACGGTCGTGATGATGCGTTCTCTTCCGAATTTGTCCTCATACAGAGGGAGCTAACCTTATTTCCAGTCTTAAGCGAGACTCGCAAGAAGGCATCGTTGCACACTAGATTGATTCAATGCAAAAGCAGACGAAAGGATAAGAGTGTCTTTCTATATTGCATCATGCCGTCTTCGAATGATCGGCTAATCTACACATAGCCGGCCGCGCCAGTTGTCTCTCTGCCAAACGATTATGTAGGGCTCTCGGCAGGATCACTTATCTGAGACGCGAAGTTCCATAATTTTAGGATTCGACGCAATTGGTACGCACGGGGTTTTGAATGTAACTGTCCGG…
IVT-04	Curlcake 4	BamHI-HF	EcoRV	ATCATAATTAATACGACTCACTATAGGGAGACCGAGACTCTCGCCCCTCGAAGCGATCCACCCCGCATCCTAAACCCAGTCAAACTCCTGGACCGCGCTCCCTTGAGACTAGGCGATGCTCCCTCGCCGTGGTGTTTTCTCTAGCGGTATAGCGCTTCTGTCTTCCTATGGGCCGACTAGAATGACTGTCATCACTGGCATGGCATCAAGGGCCAACCTGCGTGGTCTGATTAGCTTGGTTAGGGGCTTGCCGATGTATTTAGCGCGCGTTTCGAAACAGCGGTTTCAACATTGGCCATAGCTACCTACGAATCCCTACGATTGATACACGGTCGGGACAAATGATCCGACCAAGGTGCCTCACTGGTGGGAAGTCTAGATTCATCCGTGGGACATCGG…
IVT-05	Apobec mRNA	XmaI	PmeI	TAATACGACTCACTATAGGGAGAGCCGCCACCATGAGCTCAGAGACTGGCCCAGTGGCTGTGGACCCCACATTGAGACGGCGGATCGAGCCCCATGAGTTTGAGGTATTCTTCGATCCGAGAGAGCTCCGCAAGGAGACCTGCCTGCTTTACGAAATTAATTGGGGGGGCCGGCACTCCATTTGGCGACATACATCACAGAACACTAACAAGCACGTCGAAGTCAACTTCATCGAGAAGTTCACGACAGAAAGATATTTCTGTCCGAACACAAGGTGCAGCATTACCTGGTTTCTCAGCTGGAGCCCATGCGGCGAATGTAGTAGGGCCATCACTGAATTCCTGTCAAGGTATCCCCACGTCACTCTGTTTATTTACATCGCAAGGCTGTACCACCACG…
IVT-06	ADAR1 mRNA	BlpI	X	TAATACGACTCACTATAGGGAGACCCAAGCTGGCTAGCCCACCATGGAACAAAAACTCATCTCAGAAGAGGATCTGTCCGGCGGCATGGTGAGCAAGGGCGAGGAGCTGTTCACCGGGGTGGTGCCCATCCTGGTCGAGCTGGACGGCGACGTAAACGGCCACAAGTTCAGCGTGTCCGGCGAGGGCGAGGGCGATGCCACCTACGGCAAGCTGACCCTGAAGTTCATCTGCACCACCGGCAAGCTGCCCGTGCCCTGGCCCACCCTCGTGACCACCCTGACCTACGGCGTGCAGTGCTTCAGCCGCTACCCCGACCACATGAAGCAGCACGACTTCTTCAAGTCCGCCATGCCCGAAGGCTACGTCCAGGAGCGCACCATCTTCTTCAAGGACGACGG…
IVT-07	KIAA1456 mRNA	XhoI	X	TAATACGACTCACTATAGGGAGACCCAAGCTGGCTAGCGTTTAAACTTAAGCTTGGTACCGAGCTCGGATCCACTAGTCCAGTGTGGTGGATGGATCATGAAGCCGCCCAGCTGGAGAAGCAGCATGTGCACAATGTGTACGAGAGCACAGCCCCTTACTTCAGCGACCTGCAGAGCAAAGCCTGGCCTCGTGTCCGCCAGTTCCTGCAAGAGCAGAAGCCAGGCAGCCTCATCGCTGACATAGGTTGTGGGACTGGAAAATATCTTAAAGTGAACAGCCAGGTACATACCGTGGGCTGTGACTACTGTGGGCCACTGGTAGAGATTGCCCGGAATAGAGGATGTGAAGCCATGGTATGTGACAACCTTAATCTCCCCTTTAGGGATGAGGGCTTCGAT…
IVT-08	SarsCoV2 virus 5' (fragment)	SmaI	X	TAATACGACTCACTATAGGGCGAATTGGGCCCGGGCGAAAGGGGGATGTGCTGCAAGGCGATTAAGTTGGGTAACGCCAGGGTTTTCCCAGTCACGACCATGCGTCCATAGTCCCGTTCCGTAATACGACTCACTATAGATTAAAGGTTTATACCTTCCCAGGTAACAAACCAACCAACTTTCGATCTCTTGTAGATCTGTTCTCTAAACGAACTTTAAAATCTGTGTGGCTGTCACTCGGCTGCATGCTTAGTGCACTCACGCAGTATAATTAATAACTAATTACTGTCGTTGACAGGACACGAGTAACTCGTCTATCTTCTGCAGGCTGCTTACGGTTTCGTCCGTGTTGCAGCCGATCATCAGCACATCTAGGTTTCGTCCGGGTGTGACCGAAAG…
IVT-09	Yeast 25S rRNA (fragment)	BamHI-HF	X	TAATACGACTCACTATAGGGTTTGACCTCAAATCAGGTAGGAGTACCCGCTGAACTTAAGCATATCAATAAGCGGAGGAAAAGAAACCAACCGGGATTGCCTTAGTAACGGCGAGTGAAGCGGCAAAAGCTCAAATTTGAAATCTGGTACCTTCGGTGCCCGAGTTGTAATTTGGAGAGGGCAACTTTGGGGCCGTTCCTTGTCTATGTTCCTTGGAACAGGACGTCATAGAGGGTGAGAATCCCGTGTGGCGAGGAGTGCGGTTCTTTGTAAAGTGCCTTCGAAGAGTCGAGTTGTTTGGGAATGCAGCTCTAAGTGGGTGGTAAATTCCATCTAAAGCTAAATATTGGCGAGAGACCGATAGCGAACAAGTACAGTGATGGAAAGATGAAAAGAACT…
IVT-10	Lysine riboswitch	BpmI	X	TAATACGACTCACTATAGGGTGAAGATAGAGGTGCGAACTTCAAGAGTATGCCTTTGGAGAAAGATGGATTCTGTGAAAAAGGCTGAAAGGGGAGCGTCGCCGAAGCAAATAAAACCCCATCGGTATTATTTGCTGGCCGTGCATTGAATAAATGTAAGGCTGTCAAGAAATCATTTTCTTGGAGGGCTATCTCGTTGTTCATAATCATTTATGATGATTAATTGATAAGCAATGAGAGTATTCCTCTCATTGCTTTTTTTAAATATCGGATCCCGGGCCCGTCGACTGCAGAGGCCTGCATGCAAGCTTGGCGTAATCATGGTCATAGCTGTTTCCTGTGTGAAATTGTTATCCGCTCACAATTCCACACAACATACGAGCCGGAAGCATAAAGTGTA…
IVT-11	TRMT1L mRNA	EcoRV	X	TAATACGACTCACTATAGGGAGACCCAAGCTGGCTAGCGTTTAAACTTAAGCTTGGTACCGAGCTCGGATCCGCCACCATGGATTACAAGGATGACGACGATAAGGAGAATATGGCGGAGGAGGAGCTGCTGCCCCTGGAGAAGGAGGAGGTGGAGGTGGCCCAGGTCCAGGTCCCGACCCCGGCCCGGGACTCGGCTGGGGTCCCAGCTCCGGCCCCGGATTCGGCTCTGGACTCGGCTCCGACTCCGGCCTCGGCTCCAGCCCCAGCCCCTGCCCTGGCCCAGGCTCCGGCCCTGTCCCCGTCCCTAGCCTCTGCCCCTGAGGAGGCTAAAAGCAAGAGACACATCTCAATTCAAAGGCAGCTTGCTGATCTAGAGAATTTAGCTTTTGTAACTGAT…
IVT-12	ALKBH5 mRNA	SrgAI	XhoI	TAATACGACTCACTATAGGGGAATTGTGAGCGGATAACAATTCCCCTCTAGAAATAATTTTGTTTAACTTTAAGAAGGAGATATACCATGGGCAGCAGCCATCATCATCATCACCATAGCAGCATTTCAGGCATTTTAGCATCCCCGGGTATCGCTTTCGGTAAAGCTCTGCTTCTGAAAGAAGACGAAATTGTCATTGACCGGAAAAAAATTTCTGCCGACCAGGTTGATCAGGAAGTTGAACGTTTTCTGAGCGGTCGTGCCAAGGCATCAGCCCAGCTGGAAACGATCAAAACGAAAGCTGGTGAAACGTTCGGTGAAGAAAAAGAAGCCATCTTTGAAGGGCATATTATGCTGCTCGAAGATGAGGAGCTGGAGCAGGAAATCATAGCCCTGATT…
IVT-13	Sequin R2 63	EcoRI-HF	X	TGCAGTAGGATACGAATCGTTAAACATACTCGTCCAAAACATATCTAACCAAACATCAATGCCTGGTATCTGTAAAACGGATATTGCATAGTTCTGGCTGTTCATTATTTGTCATGATTCGCAAGAACTACCTCATGAAACTCCGCGGCGATAGTTTTAAATTACAGTCTACTGCTGAGAGGATATTTTCATCATGCCCCGGGCGGGGGTCATTTAATGCGCTCGGGCCTGCTGTATTATCCTCGAATATATGCGATGTATTAAGGTTAAAGAGGGACAAAAACTATCATAAATTAGTATAATTTGGTCAGCGTGCATTTCAGTATTTGAATACATTACTAATTTTCTAAAATAACTGTATGCGTCAACGAACTGTCATGGATGTGCTGTCCCCTATTG…
IVT-14	Sequin R1 81	EcoRI-HF	X	GCAGGTCTGCACGGATACGGCGGGGACGTAGGGGTATACGCGGCCTTGGCCCCGCCAAGGCCTTCGTCCATTCCGCGGCCCCCTGGCGTGTTGCCCGAGGCTCCCCAGCTAGCACACCGGGGGTCGCCCTTGCCGAGGCTAGGTGTGCACCAGAGCTGTGATTCGTGAGTGCGATGCCGCCGGGGCGGACTTGCGTCAGCGGATTCACACATCTCGCCGTTGCGGGTCGGAACCACGTTCGAATAGCAGGGAACTGGCCTTGGGACACATGGACATTCGCCAGACCGACTGGGTTGCGTGTTAGTGCGGTCCCTGGCCGGAAAGGTTTGGGGACACACAGTGGGCGCTCTAAGTTTGCAGCTCGCTGTGAGGAGCATCGTGGCCTCCGTGCAACGGGAG…
IVT-15	Sequin R1 103	EcoRI-HF	X	CACCTCTGCGCAAAGGCGCGGGTACTGAAAAACATAGGGTCTCATATATCTTGTAGTTGTTCGTGTATGATATTATTATGATTTTTTATACACATCTTCTAGATTTTTGTAACAGAGATCCATGAGAGAAATATACTAGGTCCACATAATTCTGAGCGAGACTACATGGGCATCCGACGAGCCACAATAGAGACATCAGGCTCGCTGGGCTCCCCCGTCCGCCACCCTTCAACGAGGACCGGACTTGCTGGATCGCACCCCTCCTTGTATTTCCCGCCGTAGTAAGCCCGATGTTCCATGGCCTCAAGCTCTTCCATCGTGGCCCCCGCCTTCCACTAGGAGAGAAGCCGATTCAAGAACCCGACGAGGTCGTGTGCCTGACGACGAACACATTCGAGA…
IVT-16	Sequin R2 117	EcoRI-HF	X	AAAATTACGAGTCAATGAGAATCGATCAGGAGGAAAGGGCCTTCCCAGTACATGGCTCATCATGATTAAATTGTATAATATTACATTAATGTGCTCGGGTTGCTACATCCCAATAATGCCATATAACTAGTCGCCGTTCCGCACTTTAACTTTTGCTTCTACTATAAAGCCATTTGAGACTCCATCTTTACGTCACGTTATGACGGCGTCCATTACTTGCTTTGGGTGAACCGCGCGATTCTGTCACTTCAACTTTATGCGAGTCGCACCTTGTCACTTATGCCGTACTTTTAGTCGTTTCGCCTATCAGAAAGGGGTATTTGTGCATAACCTTATGTTCTTGTCGCTGATGCACTACTTAGATTTACGCCTGACGAGGGGGTATAAAACAGATTTTAA…
